# Trans-regenerational RNAi Memory in Planarians

**DOI:** 10.64898/2026.03.11.711021

**Authors:** Prakash V. Cherian, Idit Aviram, Uri Weill, Tamar Shapira, Sarit Anava, Hila Gingold, Jochen C. Rink, Oded Rechavi, Omri Wurtzel

**Affiliations:** School of Neurobiology, Biochemistry and Biophysics, George S. Wise Faculty of Life Sciences & Sagol School of Neuroscience, Tel Aviv University, Tel Aviv, Israel; Department of Tissue Dynamics and Regeneration, Max Planck Institute for Multidisciplinary Sciences, Göttingen, Germany; Faculty of Biology und Psychology, Georg-August-University Göttingen, Göttingen, Germany

**Author notes:** These authors contributed equally (Prakash V. Cherian, Idit Aviram). These authors contributed equally (Oded Rechavi, Omri Wurtzel).

## Abstract

How cells and organisms preserve molecular memory is a central question in biology. Chromatin states can maintain cellular memory in animals, yet DNA and histone modifications are typically reset in the germ line and early embryo. In *Caenorhabditis elegans*, RNA-dependent RNA polymerases (RdRPs) amplify small RNAs and enable transgenerational gene regulation. However, many organisms, including mammals, lack canonical RdRPs. Here we find that planarians, highly regenerative flatworms that lack canonical RdRPs and critical nuclear RNAi machinery, mount long-term heritable gene regulatory responses. We show that ingestion of double-stranded RNA induces potent, sequence-specific silencing that persists for months, withstands repeated cycles of whole-body regeneration, and can be transferred between animals. This long-term silencing, heritable during asexual reproduction, follows two phases: an early, transient response to exogenous RNA, and a stable, cell-autonomous memory phase that maintains repression long after the RNA trigger is gone. The memory phase is maintained post-transcriptionally, as transcription and chromatin accessibility remain unchanged while mature mRNA is depleted. This phase coincides with the emergence of A-tailed 21-23-nt antisense small RNAs and with silencing responses that act in *trans* and spread across the length of the target transcript. These results reveal a two-step, canonical RdRP-independent mechanism for persistent RNAi memory in a regenerating animal and establish planarians as a model for RNA-based inheritance, illuminating a novel mode by which RNA can encode durable gene-silencing states in metazoans.
