## Supplementary material for "Trans-regenerational RNAi Memory in Planarians": Table S2

### Sheet: Sheet1
Table S2. Primer sequences used in this study
Gene / Target	Species	Contig / GenBank ID	Feature	Direction	Sequence (5'-3')	Application	Amplicon
ovo-1	S. polychroa			Forward	CCTCCGGTTCGAAAATGTAA	RNAi	CCTCCGGTTCGAAAATGTAAAGGTGGAAAAATATTTCCATTTAATCGAAAACTTATCATAATCTCAAGAGAACATTGAAGACATTGTCAAAACGATCAAAGTCAAACGAAGAAATTTCGCCGAATATATTAAGAAACTTTATTTAAGTGATCCAGCGAAATTTAAGTTAACAAATGGTGGAGATGGAATAGTAAATCCATTTCGAAAACAATTTAAAGAAGAACGAGATAAATCAATGGACAAATTTTGCATCGTTGTAAATAACAATTATCAATGTAAGATATGCAACAAAGTGTTTCCGTCCAAAAAGCACATGCAACGTCACATTCGTTCGCATGGTGTAAATTTCGATTGGTTGTGCAAATATTGTTTTAAGCCGTTTATTGATTCGTATGATCT…
				Reverse	TAAATGGAATTCGGGTGCTC
fir-1	S. polychroa	dd_spol_v4_60136_1_1		Forward	CCAGAAGGTGAAATGGCTGT	RNAi	CCAGAAGGTGAAATGGCTGTTGTTAGACCTCATAATCCAGTTGCGGATGAGTTCTTAGACTCTGAACAACCCATTAGACCAGATTGGCCATCAGTTCATTTAACTAAATGTTTTGTTGACCAAGATAAAGCCAAGCTCCATGGATCAGCTTTACCTCTCCGCAATTATTTACCGCCAACTATTTCATTTAGAAATGCAGCTGACGTAGATGATGCAATCGAACCTGAACCAAGACCCTCTAAACAAATGCTCTCTCAAGAAGGCGATTTTGAAATTGTATCTACCGAACAAGGAATAATGGTTCAGAAATATGTAAAAGAAGGAAAAGAAGCCCAATTAATGCCATTGGCGGATTACTATTATGGACGTATTGAGGGCCGCCAATTTGTGTCTACAAAT…
				Reverse	TGATCGAGACGACGATGAAG
unc-22	C. elegans			Forward	GTGACCTCAACGGAATGTTT	RNAi	GTGACCTCAACGGAATGTTTGTCGCTTCCAGAAGCGTTGGTAGCAGTAAGAGTGTACAAACCAGCATGCTTGCGAGTTGCTCCACGGAGCACAAATCGGGTCTTGTAGTCTTCGCTTTCAATCCTGATCTTTTGATCATCGACTGGTTTCTCATTGAAGATCCATTCCTTCTTCGGTGGTGGTTCTCCGCGTACTGGAACATCGAATTCCACATCGTTTCCTACCTTGATAGTGATCGTCTTCATTGCTTCACGATCAATCCATGGCTTCAAGTTTCTTGGCTTTGCAACAACCTTTCGGCTTGGGTCTGAAGCCTCTCCCGGTCCGGCCTTGTTAACAGCCTTCACACGGAACTGGTACTCTTCTCCCTCCTTGAGTCCAAGAATCTCAGCATTGGTT…
				Reverse	CATGCGCCAAAGTTAAGGAT
ovo-1	S. mediterranea	JX091074.1		Forward	TCTACTCGCAAACGATGACG	RNAi	TCTACTCGCAAACGATGACGAAATGCCCACAGATTTGTCATCGAAAACTGAAAAGATTGAAAACCATGAAAAATCTGAAAGGAATCTCTGCAAGTATTCCAGTCAGTTTCTTTCCTGTTTTTATTCACAGGAAATGTTGACACTACTTATGAGAAAAAATTTCATCAATCAATATTCATTTTATTTAAAGATTTTCTCGGGGTTTCCACAATTCGTCGATAACTTCAACTTAGTAAATCCAACAGATTTCACCGTCAATTCAAATTCAACAACAATTTTGCCCTCATTCAACTTCCATAAAACGTCATTGAATATCGAAATGAACACCTCACTGGCCAATTCTTCAAGCACTGGTAGGTCGTCTCCAACTGAAACTGTGTCTGAAAATCTTTGGTTAGA…
				Reverse	CCAATGAGCATCGTTGACTG
ꞵ-catenin	S. mediterranea	dd_smed_v6_2688_0_1		Forward	CAAAGCGCTCACATTGACAC	RNAi	CAAAGCGCTCACATTGACACGAATGTAATCACTTGTGCCGCAGGAATTCTGTCGAATTTGACTTGCAATAACCAATACAACAAAATTACATTCTTCAAATTAGGTGGAGTTGAAGCAATTCTCAGGACTATCGAGTGGAATTTAGCTTTAACCAATCCAAATGCACCGAATAAAACCAATCAAAACAACTATTTTCCCGATGACATTTTCGAGCCGTGCATTTGCACACTGAGGCACATTTCGAGTCGTCACGAGGAAGCAGAAGCTGCGCAGGCTTCAATATTACACTTTCAGGGATTGCAGATTCTCATTCGAATCATTGAAATGCAATTGGGCCCCGATCTATTTCATATGCAATCACATCAACCAATTATGCCTAATTTGTTTTTATCTTACTAC…
				Reverse	GGATATCGATTTTGCGGTTG
ꞵ-catenin	S. mediterranea	dd_smed_v6_2688_0_1		Forward	GCGCTCACATTGACACGAAT	RNAi	GCGCTCACATTGACACGAATGTGATCACTTGTGCCGCAGGAATTCTGTCGAATTTGACTTGCAATAACCAATACAACAAAACTACATTCTTCAAATTAGGTGGAGTTGAAGCAATTCTCAGGACTATCGAGTGGAATTTAGCTTTAACCAATCCAAATGCACCGAATAAAACCAATCAAAACAACTATTTTCCCGATGACATTTTCGAGCCGTGCATTTGCACACTGAGGCACATTTCGAGTCGTCACGAGGAAGCAGAAGCTGCGCAGGCTTCAATATTACACTTTCAGGGATTGCAGATTCTCATTCGAATCATTGAAATGCAATTGGGCCCCGATCTATTTCATATGCAATCACATCAACCAATTATGCCTAATTTGTTTTTATCTTACTACAAAA…
				Reverse	GGCGGTTGGTTGTGCATAAT
caspase-8	S. mediterranea	dd_Smed_v6_10883_0_1		Forward	CATCTCCGTTTGGGAAATTG	RNAi	CATCTCCGTTTGGGAAATTGATTTGTAGTAAAAGATTGTTTTTATTTAAAATATTTAACGAATTCGAAGAACGCGATTTCAAAACTTTATTAAATAATTTCTGTCGAGCGTATTGTAAAAGTTTTAATTTAAAAATAAATGAACAATCAATTTTAAAAAAGTTAAATATGATTTTGAAACTTTGTATAAAGGATCCGGATATTTTTAATCATTTCCAATCGTATTTTTTAAATTACGGAAATAATCGAACGGAAAAACTTGTTGAGAGTTTTAAAGATTTTGAAGAACTACAGATATCTCCAAGTGAACAATTATGGGAAAAAATTACAGAAGATGAAAAACATTGTCTTGATGAAAACTATTATCTTGCTCTCGAAAAAGGGGATGAAGTTTCTACAC…
				Reverse	TGCAACATAATCCGCAACTG
ovo-1	S. polychroa		Detection of dsRNA	Forward	AAGCTGGAGCTCCACCGCGG	qPCR	CCTCCGGTTCGAAAATGTAAAGGTGGAAAAATATTTCCATTTAATCGAAAACTTATCATAATCTCAAGAGAACATTGAAGACATTGTCAAAACGATCAAAGTCAAACGAAGAAATTTCGCC
				Reverse	GGCGAAATTTCTTCGTTTGA
ovo-1	S. polychroa		Detection of dsRNA	Forward	GCTCATTGGAAAGTCATCAAGT	qPCR	GCTCATTGGAAAGTCATCAAGTAAAAATACACGGAGTAGAACTGAATTATTTATACAAAGAGAGAAGGAATAAGTTGTATCCATGTGAAATCTGCAGTTACAGTACGTCTTGCAAAGCAACATGGCTGAGTCACATCATTCAGGAGCACCCGAATTCCATTTACCCGGTACCCAATTCGCC
				Reverse	GGCGAATTGGGTACCGGG
ꞵ-catenin	S. mediterranea	dd_smed_v6_2688_0_1	Detection of mature mRNA	Forward	TGTCAGCCATAGACACAATTCA	qPCR	TGTCAGCCATAGACACAATTCAGTAACACAATGTGGTGATCAAAATATTGCTACAAATGAAACTTTATGTCCAATCAATGACGTGG
				Reverse	CCACGTCATTGATTGGACAT
ꞵ-catenin	S. mediterranea	dd_smed_v6_2688_0_1	Detection of pre-mRNA	Forward	GGCAACCGATTTCTGATTGT	qPCR	GGCAACCGATTTCTGATTGTACCGATTGCGACATTTTGCTCCTATAATCTGCCCGATTGTGAATGTTACCGATTAATCAGTCGAGCTCTAATTATTATCTATTTTGTTTTTTTACAATATTTAAATATTAAAAATTGTCATATTGTCAGTATCATTTACAATCACTCGAACGCGCTTAT
				Reverse	ATAAGCGCGTTCGAGTGATT
ꞵ-catenin	S. mediterranea	dd_smed_v6_2688_0_1	Overlapping	Forward	CAAAGCGCTCACATTGACAC	Nluc sensor cloning	CAAAGCGCTCACATTGACACGAATGTGATCACTTGTGCCGCAGGAATTCTGTCGAATTTGACTTGCAATAACCAATACAACAAAACTACATTCTTCAAATTAGGTGGAGTTGAAGCAATTCTCAGGACTATCGAGTGGAATTTAGCTTTAACCAATCCAAATGCACCGAATAAAACCAATCAAAACAACTATTTTCCCGATGACATTTTCGAGCCGTGCATTTGCACACTGAGGCACATTTCGAGTCGTCACGAGGAAGCAGAAGCTGCGCAGGCTTCAATATTACACTTTCAGGGATTGCAGATTCTCATTCGAATCATTGAAATGCAATTGGGCCCCGATCTATTTCATATGCAATCACATCAACCAATTATGCCTAATTTGTTTTTATCTTACTAC…
				Reverse	CCCGAATCGGTACGAAATTA
ꞵ-catenin	S. mediterranea	dd_smed_v6_2688_0_1	Upstream	Forward	TGTTTAAGACATGGCGGTGA	Nluc sensor cloning	TGTTTAAGACATGGCGGTGAAGGTATGGCTGATGTAAGTCTGTCGGCTTGTTACGATAATAAAGATGAAAATAACAGAAATCCTGATTTTGGAATTGATATAGATAAAATAGAAGCTGAAAGTGCGATACCAGATTTAATAAAGCTTATTAATGATGAAGATGATGCAGTTGTTATTAATGAAGCAACTATGATGGTTTTTCAATTGAGTAAAACTGATGCTATCGATGCTATTATTAATTCTAAAGAGATGATATCATGTATGATCGAAGCTATGAATAAAGCTGAGCATGCAGAAGCTGTGAGATTTTTAGCAGGAGCAATTTATAACATGTCTCAAAAGAAGAATGGATTAAAGATAATATTTGAAGCGAATGTAATACCATGTTTGGTTAAATTG…
				Reverse	CCATTGAAAAACCGAGCAAT
ꞵ-catenin	S. mediterranea	dd_smed_v6_2688_0_1	Downstream	Forward	CCGCAAAATCGATATCCGTA	Nluc sensor cloning	CCGCAAAATCGATATCCGTACAATCCTAATTTCGTTGATCCAAATTACAGTTTGATCAATCAAACTGGAAATTCTGAAATCGCAATGAGACACTTCAAACAGATGGGCTCTATAAATATTAGCAATGAATGTGTTAATCAAGATGTTCAAAAGGCTTACTCAAATTCAAGTTTCAAGAGCCCATCATCTCATTCTTTATCTGTTAGTGGTAACTTGTGTTCGTCAAATGAAAATTCTAAAAAAGATATGATGGACGTATGTATGTTGGACGCGGACTGGATAGAAACCTGCTCTGACTTTTCGCAAGGACATTCACA
				Reverse	TGTGAATGTCCTTGCGAAAA
ꞵ-catenin	S. mediterranea	dd_smed_v6_2688_0_1	Intronic	Forward	CTTCTGTCATCGGCCATTTT	Nluc sensor cloning	CTTCTGTCATCGGCCATTTTTTTTATAAATGTGTCCTAATAATTATGCAATAGGCATGAAAAATCATGATTACACGAAGGTTTTAATAAAAGTATTTAAAATATTGAAGAACGCACCTGGAATAATTTTTGTAACTTGAGGACTACAGGCTTTATAATTGATACACTCGAGTTTCCGGTGCTTATGAATTGTATGTGAAGACCAAAATCATAAGATCAAATAAATAAATACGGCTACAAACGAACTATCTGAAGATCTTTTATCTTTTCATATAAAACCTTGTCTGATAAGTTTTGTTAAACCTGTTGAATGAATTGCACACATTTTACAGGTTATATAAAAAGACTAGAAATATATATAATGTAATCGGAAAGTCACTGGACG
				Reverse	CGTCCAGTGACTTTCCGATT
ovo-1	S. mediterranea		Overlapping	Forward	TCTACTCGCAAACGATGACG	Nluc sensor cloning	TCTACTCGCAAACGATGACGAAATGCCCACAGATTTGTCATCGAAAACTGAAAAGATTGAAAACCATGAAAAATCTGAAAGGAATCTCTGCAAGTATTCCAGTCAGTTTCTTTCCTGTTTTTATTCACAGGAAATGTTGACACTACTTATGAGAAAAAATTTCATCAATCAATATTCATTTTATTTAAAGATTTTCTCGGGGTTTCCACAATTCGTCGATAACTTCAACTTAGTAAATCCAACAGATTTCACCGTCAATTCAAATTCAACAACAATTTTGCCCTCATTCAACTTCC
				Reverse	GGAAGTTGAATGAGGGCAAA
ovo-1	S. mediterranea		Downstream	Forward	TGAAAATCCATGGAGTAGCACTG	Nluc sensor cloning	TGAAAATCCATGGAGTAGCACTGAATTATCTATACAAAGAAAGAAGGAACAAGTTGTATCCGTGTGAAATCTGCAGTTATAGTACGTCTTGTAAAGCAACTTGGTTGAGTCACATCATTCAGGAGCACCCGAATTCACTT
				Reverse	AAGTGAATTCGGGTGCTCCT
ovo-1	S. mediterranea		Intronic	Forward	CGTTTGGACGCGTTAAATGT	Nluc sensor cloning	CGTTTGGACGCGTTAAATGTAATATAGTATTGGTTCTGGATGACCTTAATCGACTTCCGGGTTCAATGGGTTAAAACAAAAATGAGTATTTGCTAGAATGAAATACTACTCTATAATCTTATTATAACACTTATTAATGATTTTAATGTTAACATATGCGGATAACACGAAA
				Reverse	TTTCGTGTTATCCGCATATGTT
caspase-8	S. mediterranea	dd_Smed_v6_10883_0_1	Overlapping	Forward	CGGAAATAATCGAACGGAAA	Nluc sensor cloning	CGGAAATAATCGAACGGAAAAACTTGTTGAGAGTTTTAAAGATTTTGAAGAACTACAGATATCTCCAAGTGAACAATTATGGGAAAAAATTACAGAAGATGAAAAACATTGTCTTGATGAAAACTATTATCTTGCTCTCGAAAAAGGGGATGAAGTTTCTACACCGAATTTTGTATATAGTGCTGAAGGCCGAGTGAAAATGTTGAAATATAAACACGACGAATTTTATCCATATCCTGAATCGGATCG
				Reverse	CGATCCGATTCAGGATATGG
caspase-8	S. mediterranea	dd_Smed_v6_10883_0_1	Intronic	Forward	CGACAAATTTCGAGAGCACA	Nluc sensor cloning	CGACAAATTTCGAGAGCACAATTGACGAGATAACCACCATGAACGACCATTAGATGTACCTCTTGGTTGGTGAATAAGCGTCTACTTCGTGAAACCTTACAGTGCTCAGTGTGTAACCAATCGCAATCTTTAAAACCGTATAAGGACGGATGGTAGGATTTGGAATAACGGTGCATGACATTTTTATGCTCGAAATACCAATCAGCCACGAATGTGCGCAAGGGTAGTTGTTTTGAATCGGTGGCACTCAAAGCATCGAAGTTTTTGAAGGTGCTCTGCTATTTTTTATTTTAGGGGGTGTGAAGCGTAAC
				Reverse	GTTACGCTTCACACCCCCTA
Adapters	N/A synthetic			Forward	AAGCTGGAGCTCCACCGCGG	Included as flanking sequences during TA cloning
				Reverse	GGGCGAATTGGGTACCGGG
Adapters + T7 promoters	N/A synthetic			Forward	GAAGTAATACGACTCACTATAGGGAGAAAGCTGGAGCTCCACCGCGG	Used to amplify templates for in-vitro synthesis of dsRNA
				Reverse	GAAGTAATACGACTCACTATAGGGAGAGGGCGAATTGGGTACCGGG
